# Development of a point-of-care field diagnostic test for DFT1 and DFT2

**DOI:** 10.64898/2025.12.17.695037

**Authors:** Anuk Kruawan, K.C. Rajendra, David A Gell, Jocelyn M. Darby, Weizhen Zhu, Chrissie E. B. Ong, Kirsten A. Fairfax, Andrew S. Flies

## Abstract

The Tasmanian devil (*Sarcophilus harrisii*) population has undergone a major decline in the wild due to the epidemics of two transmissible cancers known as devil facial tumours 1 (DFT1) and devil facial tumour 2 (DFT2). Understanding the distribution and prevalence of DFT1 and DFT2 is challenging as they can only be detected in field conditions when tumours are large enough to be visually observed. This impedes our ability to understand how the devil population is evolving in response to the tumours. PCR-based diagnostics are available, but the technique is not field-applicable. To overcome these hurdles, we developed an ultrasensitive and field-deployable rapid diagnostic tool. We used a technique called Specific High-Sensitivity Enzymatic Reporter Unlocking (SHERLOCK), which combines an isothermal nucleic acid amplification step with CRISPR-based recognition and activation of reporter probes to indicate target sequence detection. This system requires only portable laboratory equipment, making it more amenable to field conditions. The results showed that our test can detect DFT1 and DFT2 DNA within the attomolar range. We then confirmed that the test can detect DFT1 in the field using non-invasive swab samples. The SHERLOCK test can be used for more active monitoring and management approaches that are not currently possible.
