## Supplementary Table 1 - list of samples for "Development of a point-of-care field diagnostic test for DFT1 and DFT2"

### Sheet: Sheet1
No.	Species	Name	Sex	Net Weight (kg)	Estimated Birth Year	Microchip Number	Location	Clinical Sign of DFT1	Sample
1	Sarcophilus harrisii	Nacho	Male	8.6	2021	982000409567075	Narawntapu National Park	Yes - ulerated	Swab
2	Sarcophilus harrisii	Wittard	Male	9.8	2019	956000011369375	Narawntapu National Park	No	Swab
3	Sarcophilus harrisii	Fajita	Female	6.3	2022	982000410647329	Narawntapu National Park	Ambiguos non-ulcerated discoloured mark	Swab
4	Sarcophilus harrisii	Galaxy	Male	6.8	2021	982000410645566	Narawntapu National Park	No	Swab
5	Sarcophilus harrisii	Fortnam	Male	9.4	2021	956000011357074	Narawntapu National Park	Yes - ulerated	Swab and biopsy
6	Sarcophilus harrisii	Enchilada	Male	6.55	2022	982000410646956	Narawntapu National Park	Yes - ulerated	Swab
7	Sarcophilus harrisii	Essex	Female	7.75	2020	982000405976760	Narawntapu National Park	No	Swab
8	Sarcophilus harrisii	Salsa	Male	13.2	2020	956000014912075	Narawntapu National Park	Yes - non-ulerated	FNA
9	Sarcophilus harrisii	Margarita	Female	5.45	2022	900006000173185	Narawntapu National Park	Yes - ulerated	Swab
10	Sarcophilus harrisii	Andromeda	Male	unknown	2021	982000409566835	Narawntapu National Park	No	Swab
11	Dasyurus maculatus	Tres Leche	Male	unknown	unknown	982000410644969	Narawntapu National Park	No	Biopsy
12	Dasyurus maculatus	Arroz	Female	unknown	unknown	956000014881115	Narawntapu National Park	No	Biopsy
13	Dasyurus maculatus	Topopo	Male	unknown	unknown	956000015735635	Narawntapu National Park	No	Swab
