## Supplementary Table 2 - list of RPA primers and crRNAs for "Development of a point-of-care field diagnostic test for DFT1 and DFT2"

### Sheet: DFT1 RPA primers
Number	Target	T7 seq (5' - 3')	FOR name	FOR seq (5' - 3')	T7+FOR seq (5' - 3')	REV name	REV seq (5' - 3')
1	DFT1	gaaattaatacgactcactataggg	RPA_DFT1-A_Chr2-ChrX.FOR	TTTGGCTTAAATGGTGATGGCAGATTTCAG	gaaattaatacgactcactatagggTTTGGCTTAAATGGTGATGGCAGATTTCAG	RPA_DFT1-A_Chr2-ChrX.REV	CATCCTTCCGATTTAATAGGCCGAGTCCAAC
2	DFT1	gaaattaatacgactcactataggg	V2_RPA_DFT1-A.FOR	CAGGTGATAAAAAGTCTGAAGATATCCAGCATTGG	gaaattaatacgactcactatagggCAGGTGATAAAAAGTCTGAAGATATCCAGCATTGG	V2_RPA_DFT1-A.REV	CAGGAGATGTGACCATGAAGTTTTTCTAAGTCAGT
3	DFT1	gaaattaatacgactcactataggg	V3_RPA_DFT1-A.FOR	TTTCAGCTAAGATATGCTTTTATTTTAATG	gaaattaatacgactcactatagggTTTCAGCTAAGATATGCTTTTATTTTAATG	V3_RPA_DFT1-A.REV	TCTTTCACAAAATAAGTAAAAATGCAATAG
4	DFT1	gaaattaatacgactcactataggg	V4_RPA_DFT1-A.FOR	TTTTAATGAAAGACCTTTTAGAAAGTTAGA	gaaattaatacgactcactatagggTTTTAATGAAAGACCTTTTAGAAAGTTAGA	V4_RPA_DFT1-A.REV	ATATAATTGGGAACTCTTTCACAAAATAAG
5	DFT1	gaaattaatacgactcactataggg	V5_RPA_DFT1-A.FOR	CAGATTTCAGCTAAGATATGCTTTTATTT	gaaattaatacgactcactatagggCAGATTTCAGCTAAGATATGCTTTTATTT	V5_RPA_DFT1-A.REV	GGAACTCTTTCACAAAATAAGTAAAAATG
						V6_RPA_DFT1-A.REV	CTCTTTCACAAAATAAGTAAAAATGCAATA
						V7_RPA_DFT1-A.REV	GAACTCTTTCACAAAATAAGTAAAAATGC

### Sheet: DFT2 RPA primers
Number	Target	T7 seq (5' - 3')	FOR name	FOR seq (5' - 3')	T7+FOR seq (5' - 3')	REV name	REV seq (5' - 3')
1	DFT2A	gaaattaatacgactcactataggg	RPA_DFT2-A_Chr4-Chr5.FOR	CTATGGGAAGACAATGAAAGGAATATTCTGGG	gaaattaatacgactcactatagggCTATGGGAAGACAATGAAAGGAATATTCTGGG	RPA_DFT2-A_Chr4-Chr-5.REV	CTCAAGGCAACTCATGACTCTAGTTCTGCTTT
2	DFT2A	gaaattaatacgactcactataggg	V2_RPA_DFT2-A.FOR	GAGATGTTATTTCAATTAGTGGAGCCCTATAGCTG	gaaattaatacgactcactatagggGAGATGTTATTTCAATTAGTGGAGCCCTATAGCTG	V2_RPA_DFT2-A.REV	TTCTTGATCCTCCAGCAGTTCTCATGCATATTATC
3	DFT2A	gaaattaatacgactcactataggg	V3_RPA_DFT2-A.FOR	AATAAACCAGTGAGATGTTATTTCAATTAG	gaaattaatacgactcactatagggAATAAACCAGTGAGATGTTATTTCAATTAG	V3_RPA_DFT2-A.REV	CTAATCTGCTTATTGATAGTCACAAATACC
4	DFT2A	gaaattaatacgactcactataggg	V4_RPA_DFT2-A.FOR	ATATTATTATCCATGAAATGCCAAATAAAC	gaaattaatacgactcactatagggATATTATTATCCATGAAATGCCAAATAAAC	V4_RPA_DFT2-A.REV	TATTGATAGTCACAAATACCTCTACTTCAG
5	DFT2A	gaaattaatacgactcactataggg	V5_RPA_DFT2-A.FOR	ACTATATTATTATCCATGAAATGCCAAAT	gaaattaatacgactcactatagggACTATATTATTATCCATGAAATGCCAAAT	V5_RPA_DFT2-A.REV	CATAGAGAACACTTCTTTCACCTGTTTATT

### Sheet: RPL13a RPA primers
Number	Target	T7 seq (5' - 3')	FOR name	FOR seq (5' - 3')	T7+FOR seq (5' - 3')	REV name	REV seq (5' - 3')
1	RPL13a	gaaattaatacgactcactataggg	Saha_RPL13A_RPA_V1.FOR	AAGAGAAAGCCAAGATCCATTACAGAAAGAAAA	gaaattaatacgactcactatagggAAGAGAAAGCCAAGATCCATTACAGAAAGAAAA	Saha_RPL13A_RPA_V1.REV	GTAGATGATACACTTTATTGGACTCACACC
2	RPL13a	gaaattaatacgactcactataggg	Saha_RPL13A_RPA_V2.FOR	CTACATTGGAAGAGAAGAGGAAAGAGAAAG	gaaattaatacgactcactatagggCTACATTGGAAGAGAAGAGGAAAGAGAAAG	Saha_RPL13A_RPA_V2.REV	GTTGCCGTAGATGATACACTTTATTGGACTCAC
3	RPL13a	gaaattaatacgactcactataggg	Saha_RPL13A_RPA_V3.FOR	GAAAGAGAAAGCCAAGATCCATTACAGAAAGA	gaaattaatacgactcactatagggGAAAGAGAAAGCCAAGATCCATTACAGAAAGA	Saha_RPL13A_RPA_V3.REV	GTTGCCGTAGATGATACACTTTATTGGACT
4	RPL13a	gaaattaatacgactcactataggg	Trvu-Saha_RPL13A_RPA_V1.FOR	GTGACTGCTACATTGGAAGAGAAGAGGAA	gaaattaatacgactcactatagggGTGACTGCTACATTGGAAGAGAAGAGGAA	Trvu-Saha_RPL13A_RPA_V1.REV	GACTCACACCAGCAGCCCGTGCTTCTTCAGCACC
5	RPL13a	gaaattaatacgactcactataggg	Trvu-Saha_RPL13A_RPA_V2.FOR	CTGGGGCGCCTGGCCCATGAGGTTGGCTGG	gaaattaatacgactcactatagggCTGGGGCGCCTGGCCCATGAGGTTGGCTGG	Trvu-Saha_RPL13A_RPA_V2.REV	GGACTCACACCAGCAGCCCGTGCTTCTTCAGC

### Sheet: ZIKV RPA primers
Number	Target	T7 seq (5' - 3')	FOR name	FOR seq (5' - 3')	T7+FOR seq (5' - 3')	REV name	REV seq (5' - 3')
1	ZIKV	gaaattaatacgactcactataggg	ZIKV_RPA.FOR	CGGAACTCCACACTGGAACAACAAA	gaaattaatacgactcactatagggCGGAACTCCACACTGGAACAACAAA	ZIKV_RPA.REV	TGCACCATCCATCTCAGCCTCCAGAGCTCC

### Sheet: Primer pairing
Number	Target	FOR	REV	Product size (bp)	Note
1	DFT1	RPA_DFT1-A_Chr2-ChrX.FOR	V2_RPA_DFT1-A.REV	249
2	DFT1	RPA_DFT1-A_Chr2-ChrX.FOR	V3_RPA_DFT1-A.REV	282
3	DFT1	RPA_DFT1-A_Chr2-ChrX.FOR	V4_RPA_DFT1-A.REV	296
4	DFT1	RPA_DFT1-A_Chr2-ChrX.FOR	V5_RPA_DFT1-A.REV	287
5	DFT1	RPA_DFT1-A_Chr2-ChrX.FOR	V6_RPA_DFT1-A.REV	283
6	DFT1	RPA_DFT1-A_Chr2-ChrX.FOR	V7_RPA_DFT1-A.REV	286
7	DFT1	V2_RPA_DFT1-A.FOR	RPA_DFT1-A_Chr2-ChrX.REV	256
8	DFT1	V2_RPA_DFT1-A.FOR	V3_RPA_DFT1-A.REV	337
9	DFT1	V2_RPA_DFT1-A.FOR	V4_RPA_DFT1-A.REV	351
10	DFT1	V2_RPA_DFT1-A.FOR	V5_RPA_DFT1-A.REV	342
11	DFT1	V2_RPA_DFT1-A.FOR	V6_RPA_DFT1-A.REV	338
12	DFT1	V2_RPA_DFT1-A.FOR	V7_RPA_DFT1-A.REV	341
13	DFT1	V3_RPA_DFT1-A.FOR	RPA_DFT1-A_Chr2-ChrX.REV	177
14	DFT1	V3_RPA_DFT1-A.FOR	V2_RPA_DFT1-A.REV	225
15	DFT1	V3_RPA_DFT1-A.FOR	V3_RPA_DFT1-A.REV	258
16	DFT1	V3_RPA_DFT1-A.FOR	V4_RPA_DFT1-A.REV	272
17	DFT1	V3_RPA_DFT1-A.FOR	V5_RPA_DFT1-A.REV	263
18	DFT1	V3_RPA_DFT1-A.FOR	V6_RPA_DFT1-A.REV	259
19	DFT1	V3_RPA_DFT1-A.FOR	V7_RPA_DFT1-A.REV	262
20	DFT1	V4_RPA_DFT1-A.FOR	RPA_DFT1-A_Chr2-ChrX.REV	155
21	DFT1	V4_RPA_DFT1-A.FOR	V2_RPA_DFT1-A.REV	203
22	DFT1	V4_RPA_DFT1-A.FOR	V3_RPA_DFT1-A.REV	236
23	DFT1	V4_RPA_DFT1-A.FOR	V4_RPA_DFT1-A.REV	250
24	DFT1	V4_RPA_DFT1-A.FOR	V5_RPA_DFT1-A.REV	241	Best performing primer pair
25	DFT1	V4_RPA_DFT1-A.FOR	V6_RPA_DFT1-A.REV	237
26	DFT1	V4_RPA_DFT1-A.FOR	V7_RPA_DFT1-A.REV	240
27	DFT1	V5_RPA_DFT1-A.FOR	RPA_DFT1-A_Chr2-ChrX.REV	183
28	DFT1	V5_RPA_DFT1-A.FOR	V2_RPA_DFT1-A.REV	231
29	DFT1	V5_RPA_DFT1-A.FOR	V3_RPA_DFT1-A.REV	264
30	DFT1	V5_RPA_DFT1-A.FOR	V4_RPA_DFT1-A.REV	278
31	DFT1	V5_RPA_DFT1-A.FOR	V5_RPA_DFT1-A.REV	269
32	DFT1	V5_RPA_DFT1-A.FOR	V6_RPA_DFT1-A.REV	265
33	DFT1	V5_RPA_DFT1-A.FOR	V7_RPA_DFT1-A.REV	268
34	DFT2	RPA_DFT2-A_Chr4-Chr5.FOR	V2_RPA_DFT2-A.REV	281
35	DFT2	RPA_DFT2-A_Chr4-Chr5.FOR	V3_RPA_DFT2-A.REV	414
36	DFT2	RPA_DFT2-A_Chr4-Chr5.FOR	V4_RPA_DFT2-A.REV	404
37	DFT2	RPA_DFT2-A_Chr4-Chr5.FOR	V5_RPA_DFT2-A.REV	324
38	DFT2	V2_RPA_DFT2-A.FOR	RPA_DFT2-A_Chr4-Chr-5.REV	252
39	DFT2	V2_RPA_DFT2-A.FOR	V3_RPA_DFT2-A.REV	451
40	DFT2	V2_RPA_DFT2-A.FOR	V4_RPA_DFT2-A.REV	441
41	DFT2	V2_RPA_DFT2-A.FOR	V5_RPA_DFT2-A.REV	361
42	DFT2	V3_RPA_DFT2-A.FOR	RPA_DFT2-A_Chr4-Chr-5.REV	263
43	DFT2	V3_RPA_DFT2-A.FOR	V2_RPA_DFT2-A.REV	329
44	DFT2	V3_RPA_DFT2-A.FOR	V3_RPA_DFT2-A.REV	462
45	DFT2	V3_RPA_DFT2-A.FOR	V4_RPA_DFT2-A.REV	452
46	DFT2	V3_RPA_DFT2-A.FOR	V5_RPA_DFT2-A.REV	372
47	DFT2	V4_RPA_DFT2-A.FOR	RPA_DFT2-A_Chr4-Chr-5.REV	286
48	DFT2	V4_RPA_DFT2-A.FOR	V2_RPA_DFT2-A.REV	352
49	DFT2	V4_RPA_DFT2-A.FOR	V3_RPA_DFT2-A.REV	485
50	DFT2	V4_RPA_DFT2-A.FOR	V4_RPA_DFT2-A.REV	475
51	DFT2	V4_RPA_DFT2-A.FOR	V5_RPA_DFT2-A.REV	395
52	DFT2	V5_RPA_DFT2-A.FOR	RPA_DFT2-A_Chr4-Chr-5.REV	289	Best performing primer pair
53	DFT2	V5_RPA_DFT2-A.FOR	V2_RPA_DFT2-A.REV	355
54	DFT2	V5_RPA_DFT2-A.FOR	V3_RPA_DFT2-A.REV	488
55	DFT2	V5_RPA_DFT2-A.FOR	V4_RPA_DFT2-A.REV	478
56	DFT2	V5_RPA_DFT2-A.FOR	V5_RPA_DFT2-A.REV	398
57	RPL13a	Saha_RPL13A_RPA_V1.FOR	Saha_RPL13A_RPA_V1.REV	364
58	RPL13a	Saha_RPL13A_RPA_V1.FOR	Saha_RPL13A_RPA_V2.REV	370
59	RPL13a	Saha_RPL13A_RPA_V1.FOR	Saha_RPL13A_RPA_V3.REV	370
60	RPL13a	Saha_RPL13A_RPA_V1.FOR	Trvu-Saha_RPL13A_RPA_V1.REV	344
61	RPL13a	Saha_RPL13A_RPA_V1.FOR	Trvu-Saha_RPL13A_RPA_V2.REV	345
62	RPL13a	Saha_RPL13A_RPA_V2.FOR	Saha_RPL13A_RPA_V1.REV	385
63	RPL13a	Saha_RPL13A_RPA_V2.FOR	Saha_RPL13A_RPA_V2.REV	391
64	RPL13a	Saha_RPL13A_RPA_V2.FOR	Saha_RPL13A_RPA_V3.REV	391
65	RPL13a	Saha_RPL13A_RPA_V2.FOR	Trvu-Saha_RPL13A_RPA_V1.REV	365
66	RPL13a	Saha_RPL13A_RPA_V2.FOR	Trvu-Saha_RPL13A_RPA_V2.REV	366
67	RPL13a	Saha_RPL13A_RPA_V3.FOR	Saha_RPL13A_RPA_V1.REV	366
68	RPL13a	Saha_RPL13A_RPA_V3.FOR	Saha_RPL13A_RPA_V2.REV	372	Best performing primer pair
69	RPL13a	Saha_RPL13A_RPA_V3.FOR	Saha_RPL13A_RPA_V3.REV	372
70	RPL13a	Saha_RPL13A_RPA_V3.FOR	Trvu-Saha_RPL13A_RPA_V1.REV	346
71	RPL13a	Saha_RPL13A_RPA_V3.FOR	Trvu-Saha_RPL13A_RPA_V2.REV	347
72	RPL13a	Trvu-Saha_RPL13A_RPA_V1.FOR	Saha_RPL13A_RPA_V1.REV	392
73	RPL13a	Trvu-Saha_RPL13A_RPA_V1.FOR	Saha_RPL13A_RPA_V2.REV	398
74	RPL13a	Trvu-Saha_RPL13A_RPA_V1.FOR	Saha_RPL13A_RPA_V3.REV	398
75	RPL13a	Trvu-Saha_RPL13A_RPA_V1.FOR	Trvu-Saha_RPL13A_RPA_V1.REV	372
76	RPL13a	Trvu-Saha_RPL13A_RPA_V1.FOR	Trvu-Saha_RPL13A_RPA_V2.REV	373
77	RPL13a	Trvu-Saha_RPL13A_RPA_V2.FOR	Saha_RPL13A_RPA_V1.REV	434
78	RPL13a	Trvu-Saha_RPL13A_RPA_V2.FOR	Saha_RPL13A_RPA_V2.REV	440
79	RPL13a	Trvu-Saha_RPL13A_RPA_V2.FOR	Saha_RPL13A_RPA_V3.REV	440
80	RPL13a	Trvu-Saha_RPL13A_RPA_V2.FOR	Trvu-Saha_RPL13A_RPA_V1.REV	414
81	RPL13a	Trvu-Saha_RPL13A_RPA_V2.FOR	Trvu-Saha_RPL13A_RPA_V2.REV	415
82	ZIKV	ZIKV_RPA.FOR	ZIKV_RPA.REV	173

### Sheet: crRNA
Number	Target	Name	IVT DNA template 1 sequence (5' - 3')	IVT DNA template 2 sequence (5' - 3')	LwCas13a direct repeat sequence (5' - 3')	Spacer sequence (5' - 3')	Full crRNA sequence (5' - 3')	Note
1	DFT1	crRNA_DFT1-A_Chr2-ChrX	NA	NA	gauuuagacuaccccaaaaacgaaggggacuaaaac	AACCUAUAGUCCUACCAUUCCACUCUGA	gauuuagacuaccccaaaaacgaaggggacuaaaacAACCUAUAGUCCUACCAUUCCACUCUGA
2	DFT2	crRNA_DFT2-A_Chr4-Chr5	NA	NA	gauuuagacuaccccaaaaacgaaggggacuaaaac	GGCCUGCUAAGCCUCUCUAUCAACAUUA	gauuuagacuaccccaaaaacgaaggggacuaaaacGGCCUGCUAAGCCUCUCUAUCAACAUUA
3	RPL13a	crRNA_Trvu-Saha_RPL13A_V1	GAGAAGAACGTGGAAGGCAAAATCCACAGTTTTAGTCCCCTTCGTTTTTGGGGTAGTCTAAATCCCCTATAGTGAGTCGTATTAATTTC	GAAATTAATACGACTCACTATAGGG	gauuuagacuaccccaaaaacgaaggggacuaaaac	UGUGGAUUUUGCCUUCCACGUUCUUCUC	gauuuagacuaccccaaaaacgaaggggacuaaaacUGUGGAUUUUGCCUUCCACGUUCUUCUC
4	RPL13a	crRNA_Trvu-Saha_RPL13A_V2	GAACGTGGAAGGCAAAATCCACAAATACGTTTTAGTCCCCTTCGTTTTTGGGGTAGTCTAAATCCCCTATAGTGAGTCGTATTAATTTC	GAAATTAATACGACTCACTATAGGG	gauuuagacuaccccaaaaacgaaggggacuaaaac	GUAUUUGUGGAUUUUGCCUUCCACGUUC	gauuuagacuaccccaaaaacgaaggggacuaaaacGUAUUUGUGGAUUUUGCCUUCCACGUUC	Best performing crRNA
5	RPL13a	crRNA_Trvu-Saha_RPL13A_V3	CGTGGAAGGCAAAATCCACAAATACACAGTTTTAGTCCCCTTCGTTTTTGGGGTAGTCTAAATCCCCTATAGTGAGTCGTATTAATTTC	GAAATTAATACGACTCACTATAGGG	gauuuagacuaccccaaaaacgaaggggacuaaaac	UGUGUAUUUGUGGAUUUUGCCUUCCACG	gauuuagacuaccccaaaaacgaaggggacuaaaacUGUGUAUUUGUGGAUUUUGCCUUCCACG
6	ZIKV	Zika_pol-gene_crRNA	AAGGCAAACTGTCGTGGTTCTAGGGAGTGTTTTAGTCCCCTTCGTTTTTGGGGTAGTCTAAATCCCCTATAGTGAGTCGTATTAATTTC	GAAATTAATACGACTCACTATAGGG	gauuuagacuaccccaaaaacgaaggggacuaaaac	ACUCCCUAGAACCACGACAGUUUGCCUU	gauuuagacuaccccaaaaacgaaggggacuaaaacACUCCCUAGAACCACGACAGUUUGCCUU
